# FADS and semi-rational design modified T7 RNA polymerase reduced dsRNA production, with lower terminal transferase and RDRP activities

**DOI:** 10.1101/2024.05.23.595468

**Authors:** Qiongwei Tang, Sisi Zhu, Nannan Hu, Sainan Yin, Yuhong Yang, Yigang Teng, Dongliang Song, Xiang Liu

## Abstract

T7 RNA polymerase (T7 RNAP) is the preferred tool for *in vitro* transcription (IVT), it synthesizes mRNA while accompanied by the generation of dsRNA by-products. This undesirable dsRNA triggers immune stress responses, compromises therapeutic efficacy, and raises safety concerns. To evolve T7 RNAP for reduced dsRNA, we pursued two complementary strategies. Firstly, the FADS (fluorescence-activated droplet sorting) based on molecular beacons was used to screen random libraries with diversity exceeding 10^5^. Secondly, we constructed several single-site saturated libraries to facilitate the transition of T7 RNAP from the initiation to the elongation conformation. These libraries were screened using the traditional microplate-based dual-probe screening technique. Both approaches identified two dominant variants: Mut1 (V214A) and Mut7 (F162S/A247T) from FADS, Mut11 (K180E) and Mut14 (A70Q) from saturated libraries. Furthermore, the combinatorial mutant Mut17 (A70Q/F162S/K180E), generated via DNA shuffling, exhibited significantly reduced dsRNA production compared to the wild-type under various conditions, ranging from 0.18% to 1.80%, with a minimum value of 0.5 pg/μg. Cell experiments confirmed that variants generated capped-mRNA with similar quality and quantity to the wild-type, while significantly reducing immune stress response in cells. These results indicate the compatibility and broad potential applications of these mutations. We then observed a close correlation between the production of dsRNA and the activities of T7 RNAP in terminal transferase and RDRP. Particularly, the terminal transferase activity appears to play a critical role in dsRNA generation. These findings align with the mechanism of dsRNA formation during IVT and provide new screening criteria for further evolution of T7 RNAP.
