## Supplementary material for "FADS and semi-rational design modified T7 RNA polymerase reduced dsRNA production, with lower terminal transferase and RDRP activities": Table S1

### Sheet: Sheet1
Position	FoldX recommended(kcal/mol)			PROSS recommended
	Amino acid	ddG(IC）	ddG(EC）
S43	A	-0.580341	-2.24001	S43A
	L	-0.87659	-2.51034
	V	-0.0583176	-1.70377
	M	-2.57472	-2.09612
G47	A	-0.149454	-3.32161	non
	V	-0.0961391	-2.2668
	I	-0.207342	-1.2965
	T	-0.434288	-2.6484
	S	-0.328524	-1.97945
A70	L	0.8362	-3.75555	non
	S	-0.813236	-1.99226
	M	0.330866	-0.852729
	Q	-0.131806	-1.04875
K180	A	-0.116993	-1.066	non
	L	-0.209883	-3.05691
	V	0.24075	-2.45363
	I	0.19414	-1.84216
	C	-0.103926	-0.196794
	M	-2.10249	-0.886482
	E	-0.196711	-0.268829
	Q	-0.074467	-0.845008
	N	0.00885849	-1.54023
	Y	-0.350645	-0.2912
	F	-0.481382	-0.904181
D189	G	0.315186	-0.182894	D189H
	A	-0.23598	-0.238418
	L	-0.231251	-2.25365
	V	0.140798	-0.447536
	I	-0.0741578	-2.1522
	R	-0.248795	-0.875009
	T	0.124138	-0.0465988
	S	0.167357	-0.679187
	C	0.2743	-1.07835
	M	-0.301686	-3.7562
	K	-0.246547	-1.10563
	E	-0.784411	-0.403746
	Q	-0.443984	-0.679145
	N	0.130865	-0.449039
	W	-0.0990775	-0.315673
	Y	-0.0755237	-2.75599
	F	-0.135125	-0.763529
	H	0.298052	-0.627695
S228	A	0.0631545	-0.116551	S228E or S228Q
	L	0.129907	-1.32369
	V	-0.211881	-1.00275
	I	0.124425	-2.44393
	R	-0.0958684	-0.61654
	T	0.251098	-0.802946
	C	0.0442531	-0.250216
	M	-1.05292	-1.0347
	K	-0.212824	-1.07558
	E	0.118928	-0.201421
	Q	-0.145806	-0.844789
	W	-0.348591	-1.68944
	Y	-0.224568	-1.77238
	F	-0.201458	-2.02045
	H	0.659916	-0.252846
V237	G	0.00302031	-3.29697	V237K
	L	-0.247262	-1.14353
	R	-0.554814	-0.0589374
	T	0.0789084	-0.211904
	M	-0.832699	-0.164005
	K	-0.843496	-0.292087
	E	-0.495781	-2.84612
	D	-0.467946	-0.726508
	N	-0.0389844	-0.311598
	W	-0.544431	-0.416991
	Y	-0.0401484	-1.46275
	F	-0.0277343	-0.432964
G238	V	-0.291733	-2.88526	non
	T	0.895204	-1.2507
	S	1.05215	-1.48261
	E	1.48877	-2.48596
	Y	1.79105	-0.32918
T243	L	-1.29855	-2.59054	T243Y or T243V
	V	-1.00604	-1.13837
	I	-1.08241	-1.18667
	S	0.967332	-2.31607
	M	-0.799216	-0.540738
	K	0.049551	-2.32576
	E	-0.918849	-0.00787782
A383	G	1.75795	-1.02947	A383E or A383D
	R	0.544573	-0.735632
	S	0.158125	-2.40843
	M	-0.368006	-1.17017
	N	-0.432098	-3.15056
I743	A	0.775259	-1.02873	I743E or I743D
	L	0.0347768	-0.158784
	P	1.65698	-2.10943
	R	0.682624	-0.941212
	M	0.382936	-1.20337
	K	0.391788	-0.877475
	E	0.767863	-1.64769
	Q	0.9414	-1.28986
	D	0.982413	-1.36397
	W	1.02377	-2.22994
	Y	0.548557	-2.26626
	F	0.44819	-2.26783
L747	I	1.13893	-1.11633	L747I
	M	0.0886836	-1.00405
	F	8.50888	-2.10825
